# A SARS-CoV-2 Vaccination Strategy Focused on Population-Scale Immunity

**DOI:** 10.1101/2020.03.31.018978

**Authors:** Mark Yarmarkovich, John M. Warrington, Alvin Farrel, John M. Maris

**Affiliations:** Division of Oncology and Center for Childhood Cancer Research; Children’s Hospital of Philadelphia; Philadelphia, PA, 19104; USA; Department of Biomedical and Health Informatics, Children’s Hospital of Philadelphia; Philadelphia, PA, 19104; Perelman School of Medicine at the University of Pennsylvania; Philadelphia, PA, 19104

**Author notes:** **Corresponding author** John M. Maris, MD, The Children’s Hospital of Philadelphia, Colket Translational Research Building, Rm. 3030, 3501 Civic Center Blvd., Philadelphia, PA, 19104.

**Keywords:** COVID19, SARS-CoV-2, coronavirus, vaccine, DNA vaccine, RNA vaccine

## Abstract

Here we propose a vaccination strategy for SARS-CoV-2 based on identification of both highly conserved regions of the virus and newly acquired adaptations that are presented by MHC class I and II across the vast majority of the population, are highly dissimilar from the human proteome, and are predicted B cell epitopes. We present 65 peptide sequences that we expect to result in a safe and effective vaccine which can be rapidly tested in DNA, mRNA, or synthetic peptide constructs. These include epitopes that are contained within evolutionarily divergent regions of the spike protein reported to increase infectivity through increased binding to the ACE2 receptor, and within a novel furin cleavage site thought to increase membrane fusion. This vaccination strategy specifically targets unique vulnerabilities of SARS-CoV-2 and should engage a robust adaptive immune response in the vast majority of the human population.
