## Supplementary material for "A SARS-CoV-2 Vaccination Strategy Focused on Population-Scale Immunity": TableS2

### Sheet: Newscore
Gene Position	Epitope	HLA Class I Population Presentation	HLA Class I Alleles Bound	HLA Class I binders	HLA Class II Population Presentation	HLA Class II Alleles Bound	HLA Class II binders	Dissimilarity Score	Conservation Score	Combined Score
ORF1ab_3619	IAMSAFAMMFVKHKHAFLCLFLLPSLATVAYFN	0.985745	74	A6901, B3501, B4601, C0303, C1502, A2403, A2902, A3201, A8001, B0802, B0803, B1501, B1502, B1503, B4506, A0202, A0206, A3001, A6601, A6802, A6823, A6901, B1517, A0301, A1101, A6801, A6801, A0211, B0801, A2301, A2403, A3207, B8301, C0702, C1402, A0217, C0802, C1203, B3801, B1503, B4801, B1509, B3801, A6601, B4013, A0201, A0202, A0203, A0205, A0207, A0211, A0212, A0216, A0217, A0219, B3501, B3503, …	0.820795	24	DRB1_0101, DRB1_0401, DRB1_0402, DRB1_0403, DRB1_0404, DRB1_0405, DRB1_0801, DRB1_0901, DRB1_1001, DRB1_1101, DRB1_1301, DRB1_1602, DPA10103-DPB10201, DPA10103-DPB10401, DPA10103-DPB10402, DPA10103-DPB10601, DPA10201-DPB10101, DPA10201-DPB10501, DPA10301-DPB10402, DQA10101-DQB10501, DQA10102-DQB10602, DQA10103-DQB10603, DQA10501-DQB10201, DQA10501-DQB10301	0.817698	0.961529	3.58577
ORF1ab_2331	YILFTRFFYVLGLAAIMQLFFSYFAVHFISNSW	0.975638	70	A1101, A2902, A3002, A3207, A6601, A6823, A8001, B1502, B4506, A0201, A0202, A0203, A0205, A0206, A0211, A0212, A0216, A0217, A0219, A6901, B0802, B4013, C0602, A2403, B1401, B2705, B2720, B3701, B3801, B3901, C0701, C0702, A3001, B5401, B7301, C1402, A2601, A2603, B1517, B3501, C0303, A6823, B5301, B5703, B5801, C0501, A2501, A2602, A3201, B1501, B8301, A2402, A2403, B0803, B1503, A0207, C0401, …	0.694206	16	DRB1_0101, DRB1_0402, DRB1_0901, DRB1_1001, DRB1_1602, DPA10103-DPB10201, DPA10103-DPB10301, DPA10103-DPB10401, DPA10103-DPB10601, DPA10201-DPB10101, DPA10301-DPB10402, DQA10101-DQB10501, DQA10102-DQB10502, DQA10301-DQB10302, DQA10401-DQB10402, DQA10501-DQB10201	0.830255	0.966129	3.46623
ORF1ab_2354	FAVHFISNSWLMWLIINLVQMAPISAMVRMYIF	0.991501	80	C1203, A3201, B1509, B3801, A2301, A2403, A2603, A2902, B4013, C0702, B5301, B5703, B5801, C0701, C1502, A0201, A0202, A0203, A0211, A0212, A0216, A0219, A6823, A6901, B3901, B4801, A0207, A0211, A2602, B1402, B1501, B1502, B1503, B2720, B4506, C0303, C1203, C1402, A0206, A6802, B0803, A6801, B0702, B3501, B3503, B8301, C0401, A2501, A8001, A6802, B5801, A3207, B0801, B0802, B4601, B5701, B5802, …	0.55262	14	DRB1_0402, DRB1_0405, DRB1_0701, DRB1_0901, DRB1_1001, DRB1_1602, DPA10103-DPB10201, DPA10103-DPB10401, DPA10103-DPB10402, DPA10103-DPB10601, DPA10201-DPB10101, DPA10301-DPB10402, DQA10101-DQB10501, DQA10102-DQB10502	0.949988	0.969474	3.46358
ORF1ab_3057	VTCLAYYFMRFRRAFGEYSHVVAFNTLLFLMSF	0.983887	82	A2603, A6823, A3101, A2403, A2602, A6601, B0801, B0802, B1502, B1503, B4506, A0302, A3301, A6801, B1402, B7301, C0602, C0701, C1402, A2402, A2403, B0803, B1402, B4013, B8301, C0702, C1203, B0801, B0802, B1401, B2720, A3001, A3002, A8001, C0401, B7301, B2720, A3207, C1502, A0205, A3201, B1801, B3701, B4001, B4002, B4402, B4403, B4501, B4801, B1509, B3801, B3901, A0217, A2603, A6802, A6901, A2301, …	0.640924	11	DRB1_0402, DRB1_0403, DRB1_0801, DRB1_0802, DRB1_1101, DPA10103-DPB10201, DPA10103-DPB10401, DPA10103-DPB10601, DPA10201-DPB10501, DQA10102-DQB10602, DQA10501-DQB10301	0.866673	0.965711	3.45719
M_87	LVGLMWLSYFIASFRLFARTRSMWSFNPETNIL	0.979241	66	A0101, A2501, A2902, A3201, A6601, A8001, B5703, A0201, A0202, A0203, A0206, A0211, A0212, A0216, A0217, A0219, A3207, A6823, B4013, B4506, B5401, B7301, A0205, A2602, A2603, B0802, B0803, B1501, B1502, B1503, A0301, A0302, A1101, A3101, A3301, A6801, A2301, A2402, A2403, C0702, C1402, C0401, A0202, A6802, A3101, B1402, A0302, B7301, A3201, B0801, B2720, C0602, C0701, C1203, A2403, B5703, B0802, …	0.704317	12	DRB1_0402, DRB1_0403, DRB1_1501, DRB1_1602, DPA10103-DPB10201, DPA10103-DPB10401, DPA10103-DPB10601, DPA10201-DPB10101, DQA10101-DQB10501, DQA10102-DQB10502, DQA10102-DQB10602, DQA10501-DQB10301	0.755967	0.931183	3.37071
ORF1ab_3123	LAHIQWMVMFTPLVPFWITIAYIICISTKHFYW	0.974131	75	B3501, B3503, A2403, A2602, B1509, B3701, B3801, B7301, A2301, A2402, A2403, A3207, A6601, A6823, B2720, B4013, B4801, C0401, C1402, A0201, A0202, A0203, A0205, A0206, A0207, A0211, A0212, A0216, A0217, A0219, A6901, A0211, A3201, B1501, B1502, B1503, B4601, C0702, C1203, B5301, B5703, B5801, B5802, A0217, A6802, C0501, B5401, A3201, A3002, A8001, B1801, B3501, B4201, B4506, B8301, B1517, C1502, …	0.343349	9	DRB1_0301, DRB1_0401, DRB1_0404, DRB1_0405, DRB1_0802, DRB1_1602, DPA10103-DPB10201, DPA10103-DPB10401, DPA10103-DPB10601	0.990689	0.982855	3.29102
ORF1ab_4978	TVVIGTSKFYGGWHNMLKTVYSDVENPHLMGWD	0.965561	53	A2501, A2601, A2602, B1502, A2601, A2603, A2902, A3002, A6601, A8001, A2603, B1517, B5701, B5703, B7301, A3207, B2720, B4013, C1402, A2301, A2402, A2403, B3901, C0401, C0602, C0701, C0702, B1801, B3801, A0203, A0205, B0801, B0803, C0501, C0802, B4402, B4403, A8001, B1801, B3501, B8301, A0301, A1101, A3101, A3201, A3207, A3301, A6801, A6823, B4506, A0216, A0302, C1402	0.624995	10	DRB1_0101, DRB1_0404, DRB1_0701, DRB1_0802, DRB1_0901, DRB1_1301, DRB1_1602, DPA10103-DPB10301, DPA10103-DPB10402, DQA10501-DQB10301	0.717127	0.95693	3.26461
ORF1ab_3804	FRLTLGVYDYLVSTQEFRYMNSQGLLPPKNSID	0.965937	47	B7301, A2902, A3002, A8001, A0211, A0216, A2403, A6823, A6901, A0201, A0202, A0212, A0217, A0219, A0206, A2301, A2402, C1402, A6801, A0101, A2902, B3501, C0602, C1502, B1401, B1402, B1502, B1509, B2705, B2720, B3901, B4013, B4801, B7301, C0303, C0602, C0701, C0702, A2402, A3207, C0401, B0803, A1101, A0212, B5401, B8301, A6901	0.544514	10	DRB1_0801, DRB1_1001, DRB1_1301, DPA10103-DPB10201, DPA10103-DPB10301, DPA10103-DPB10401, DPA10103-DPB10601, DPA10301-DPB10402, DQA10301-DQB10302, DQA10401-DQB10402	0.705817	0.96362	3.17989
ORF1ab_3783	YCFLGYFCTCYFGLFCLLNRYFRLTLGVYDYLV	0.966394	52	A2403, A0302, A2902, A6823, A8001, B1502, B4506, A6601, B1503, B1517, A2301, A2403, B0802, B4013, C0702, A2602, A2603, A6823, B1401, B1402, A2402, A3207, B4801, C0701, C1402, A3301, A2902, A3002, A3301, A0211, A0212, A0216, A0217, A0219, B0801, B0801, B1401, B7301, A2402, B2720, A2501, C0401, B7301, A6901, A0201, A0202, A0206, A6801, A0101, B3501, C0602, C1502	0.439118	9	DRB1_0401, DRB1_0402, DRB1_0403, DRB1_1302, DPA10103-DPB10201, DPA10103-DPB10401, DPA10103-DPB10402, DPA10103-DPB10601, DQA10102-DQB10602	0.822655	0.951075	3.17924
ORF1ab_5147	MMILSDDAVVCFNSTYASQGLVASIKNFKSVLY	0.964087	47	A0201, A0202, A0206, A0211, A0212, A0216, A0219, A0216, A0219, A0101, C0501, C0802, A2501, A2601, A2602, A2603, A2902, A8001, B1502, B1517, B3501, B1509, A6802, A6901, C1502, B3501, C1203, A3201, B1502, A0301, A1101, A6801, C1502, A8001, A6601, A6823, B1503, A3301, A6901, B1501, C1402, A2301, A2403, C0602, C0701, C0702, A2403	0.608458	21	DRB1_0101, DRB1_0301, DRB1_0402, DRB1_0403, DRB1_0405, DRB1_0701, DRB1_0801, DRB1_0802, DRB1_1001, DRB1_1101, DRB1_1301, DRB1_1602, DPA10103-DPB10201, DPA10103-DPB10301, DPA10103-DPB10401, DPA10201-DPB10101, DPA10201-DPB10501, DPA10201-DPB11401, DPA10301-DPB10402, DQA10102-DQB10502, DQA10102-DQB10602	0.650066	0.951493	3.1741
ORF3a_119	NFVRIIMRLWLCWKCRSKNPLLYDANYFLCWHT	0.979823	63	A2301, B1401, A2501, B5701, B5703, B7301, A2402, A3201, B5301, B5801, A0301, A0302, A3001, A3101, A0302, C0401, B1509, B2720, B3901, B4801, A3001, A8001, C0602, C0701, C0702, B3501, B8301, A0201, A0202, A0203, A0206, A0211, A0212, A0216, A0217, A0219, A6601, A6823, A6901, B0803, B4013, B4506, C0303, C0501, A2403, A6823, B3701, B4403, A0101, A2501, A2902, A8001, B0802, B1502, B3501, C1203, A2902, …	0.464987	15	DRB1_0103, DRB1_0404, DRB1_0405, DRB1_0801, DRB1_1001, DRB1_1201, DRB1_1301, DRB1_1501, DRB1_1602, DPA10103-DPB10201, DPA10103-DPB10401, DPA10103-DPB10402, DPA10103-DPB10601, DPA10201-DPB10101, DPA10301-DPB10402	0.803775	0.905268	3.15385
ORF1ab_6417	RLYLDAYNMMISAGFSLWVYKQFDTYNLWNTFT	0.991974	73	A0212, A0219, B1503, B2720, B4013, C1402, A2402, A2403, C0602, A0101, A0201, A0202, A0205, A0206, A0207, A0211, A0212, A0216, A0217, A6901, B0802, B0803, C0401, C0501, C0802, C1203, B1401, A3207, A6823, B1502, B8301, A0201, A0203, A3201, A3207, A6601, B1501, B1509, B3801, B3901, B4506, B4801, C0303, B1517, B5301, B5801, C1502, A3002, A8001, A0301, A1101, A3001, A3101, B1517, B5703, B5802, A2501, …	0.484278	12	DRB1_0401, DRB1_0403, DRB1_0405, DRB1_0701, DRB1_0901, DRB1_1001, DRB1_1602, DPA10103-DPB10301, DPA10201-DPB11401, DQA10101-DQB10501, DQA10102-DQB10502, DQA10102-DQB10602	0.701956	0.947312	3.12552
ORF1ab_1799	QQESPFVMMSAPPAQYELKHGTFTCASEYTGNY	0.947863	51	B1503, B4801, B4501, A2501, A6802, B5401, B8301, A0201, A0206, A0216, A0217, A0219, A6901, B3501, B4506, B5401, B7301, C1402, A0301, A2902, A3002, A6823, A8001, B0802, B0803, B1501, B1502, B1503, B1517, B5801, A6823, C0303, A2403, C0702, B4002, A2902, B4601, A0101, A2601, A2602, A2603, C1203, B4501, C0401, A2603, A3002, A0211, B2720, B3701, B4013, C0701	0.547269	9	DRB1_0101, DRB1_0404, DRB1_0405, DRB1_0802, DRB1_0901, DRB1_1001, DRB1_1602, DQA10103-DQB10603, DQA10501-DQB10301	0.639908	0.95693	3.09197
ORF1ab_3196	DVLLPLTQYNRYLALYNKYKYFSGAMDTTSYRE	0.966489	60	A2501, A2602, B3501, B5101, B5301, B8301, C0602, A3207, B0801, B0802, B0803, B1401, B1402, B1502, B1503, B1509, B2720, B3701, B3901, B4013, B4506, B4801, C0303, C0401, C0702, C1402, A2602, A2902, A3002, A8001, B1401, B2705, B7301, A2301, A2402, A2403, A3207, B0802, A2902, A6601, B1517, B3501, B5701, B0801, B7301, A3001, A3002, A1101, A3101, A6801, A6823, A0302, C1502, B0803, B3801, C0602, C0701, …	0.364877	10	DRB1_0101, DRB1_0301, DRB1_0405, DRB1_1501, DRB1_1602, DPA10103-DPB10401, DPA10201-DPB10101, DPA10201-DPB10501, DPA10201-DPB11401, DPA10301-DPB10402	0.779274	0.975329	3.08597
ORF1ab_6658	RSQMEIDFLELAMDEFIERYKLEGYAFEHIVYG	0.905264	32	C1502, B4801, B0803, B1801, B4403, B4501, B4002, A6801, A0101, A8001, A0302, B1401, B1801, B7301, A2301, A2402, A2403, A3207, B0802, B0803, B1503, C0702, C1402, A6823, C0602, C0701, C1203, B4001, A2603, C0303, C0501, C0802	0.594408	8	DRB1_0405, DPA10103-DPB10402, DPA10103-DPB10601, DQA10101-DQB10501, DQA10102-DQB10502, DQA10301-DQB10302, DQA10401-DQB10402, DQA10501-DQB10201	0.614883	0.951493	3.06605
ORF1ab_1624	DDTLRVEAFEYYHTTDPSFLGRYMSALNHTKKW	0.969176	57	B0802, B1402, A2902, A8001, C0602, C0701, A2501, A6823, A6901, B1401, C1203, B7301, A6601, C1402, A2301, A2402, A2403, A3207, B1502, B1503, B4013, C0401, C0702, B1509, B3801, B3901, A1101, A2603, B4201, B8301, A0201, A0202, A0203, A0205, A0207, A0211, A0212, A0216, A0217, A0219, A2602, B0801, B0802, B0803, B2720, C0303, C0802, A2402, A6801, B4506, A6801, A3207, B5701, B5703, A0301, B1503, B4801	0.380902	3	DRB1_0405, DQA10301-DQB10302, DQA10401-DQB10402	0.788001	0.901314	3.03939
S_882	ITSGWTFGAGAALQIPFAMQMAYRFNGIGVTQN	0.959573	60	A6802, A6901, A2602, A2603, A6802, A6823, B1502, B1509, B1517, B3801, B3901, B4013, B4801, C0303, C0401, C1203, C1402, C1502, C0401, A3207, B3501, B4601, A0206, B1501, B1503, B2720, B4506, A2902, A8001, B1801, B3503, B5101, B5301, B8101, B8301, A3301, A2301, A2402, A2403, A2902, A3201, A3207, A6601, B0801, B0802, B0803, B5703, B5801, B5802, C0501, C0602, C0702, B4013, A0203, A0212, B1402, A3001, …	0.769476	11	DRB1_0101, DRB1_0402, DRB1_0404, DRB1_0701, DRB1_0901, DRB1_1501, DQA10102-DQB10602, DQA10103-DQB10603, DQA10301-DQB10302, DQA10401-DQB10402, DQA10501-DQB10301	0.505671	0.799283	3.034
ORF1ab_2562	SQLMCQPILLLDQALVSDVGDSAEVAVKMFDAY	0.95185	47	B1509, B3801, B3901, B4013, B4801, C0401, A0201, A0202, A0219, B0803, A0211, A0217, B5401, A0205, A0212, A0216, C0501, C0802, A2601, C1502, B5802, B3501, B4601, A0205, A3001, A0211, A2301, A2403, C0501, C0702, C1402, B1402, C1402, A2501, A2601, A2603, A3201, A6601, A6823, B1501, B1502, B1503, B3501, B5301, C0303, C0701, C1203	0.539846	3	DPA10103-DPB10402, DQA10102-DQB10602, DQA10501-DQB10301	0.55421	0.957348	3.00325
ORF1ab_5027	SLVLARKHTTCCSLSHRFYRLANECAQVLSEMV	0.966146	55	B1402, B0801, A0302, B1503, B1509, B2720, B3901, B4201, B4801, C1402, A2603, A2603, A3101, A3301, A6801, A1101, A0202, A0212, B0801, B0802, A3001, B1401, C0702, A0203, A0205, A0211, A0216, A0219, B3501, C0303, C0501, C0602, C0802, C1203, C1502, A2501, A2602, A6601, B4501, A0301, A1101, A2601, A2902, A3002, A3207, A6823, A8001, B1501, B1502, B1517, B3501, B4506, A0201, A0202, A0206	0.415778	11	DRB1_0101, DRB1_0301, DRB1_0403, DRB1_0404, DRB1_0801, DRB1_1101, DRB1_1301, DRB1_1501, DRB1_1602, DPA10103-DPB10301, DQA10102-DQB10602	0.661142	0.948984	2.99205
ORF1ab_5028	LVLARKHTTCCSLSHRFYRLANECAQVLSEMVM	0.966146	55	B1402, B0801, A0302, B1503, B1509, B2720, B3901, B4201, B4801, C1402, A2603, A2603, A3101, A3301, A6801, A1101, A0202, A0212, B0801, B0802, A3001, B1401, C0702, A0203, A0205, A0211, A0216, A0219, B3501, C0303, C0501, C0602, C0802, C1203, C1502, A2501, A2602, A6601, B4501, A0301, A1101, A2601, A2902, A3002, A3207, A6823, A8001, B1501, B1502, B1517, B3501, B4506, A0201, A0202, A0206	0.415778	11	DRB1_0101, DRB1_0301, DRB1_0403, DRB1_0404, DRB1_0801, DRB1_1101, DRB1_1301, DRB1_1501, DRB1_1602, DPA10103-DPB10301, DQA10102-DQB10602	0.661142	0.948984	2.99205
ORF1ab_5029	VLARKHTTCCSLSHRFYRLANECAQVLSEMVMC	0.966146	55	B1402, B0801, A0302, B1503, B1509, B2720, B3901, B4201, B4801, C1402, A2603, A2603, A3101, A3301, A6801, A1101, A0202, A0212, B0801, B0802, A3001, B1401, C0702, A0203, A0205, A0211, A0216, A0219, B3501, C0303, C0501, C0602, C0802, C1203, C1502, A2501, A2602, A6601, B4501, A0301, A1101, A2601, A2902, A3002, A3207, A6823, A8001, B1501, B1502, B1517, B3501, B4506, A0201, A0202, A0206	0.415778	11	DRB1_0101, DRB1_0301, DRB1_0403, DRB1_0404, DRB1_0801, DRB1_1101, DRB1_1301, DRB1_1501, DRB1_1602, DPA10103-DPB10301, DQA10102-DQB10602	0.661142	0.948984	2.99205
ORF1ab_5974	MTYRRLISMMGFKMNYQVNGYPNMFITREEAIR	0.930847	54	A2501, A2601, A2602, A2603, A3001, A3201, A6601, A6823, A6901, B0801, B0802, B1401, B1402, B1517, B4506, B4601, B5701, B5801, B8301, C0303, C0602, C0701, C1203, C1402, C1502, A2403, C0702, B7301, A3207, B2705, B2720, A0301, A1101, A2902, A3002, A3207, A8001, B1502, B1503, B4013, A0302, B5401, A3002, A0206, B1509, B4801, B8301, B0802, A6801, C0602, B4501, B5703, A3001, A3201	0.370889	11	DRB1_0101, DRB1_0103, DRB1_0401, DRB1_0404, DRB1_0801, DRB1_1001, DRB1_1101, DRB1_1501, DRB1_1602, DPA10103-DPB10301, DQA10101-DQB10501	0.727165	0.959857	2.98876
ORF1ab_4100	QVVDADSKIVQLSEISMDNSPNLAWPLIVTALR	0.907533	29	A6601, C0501, C0802, B1401, B1509, B1517, C0303, C1502, A0101, B4402, B4403, B5301, B4013, B3503, B5101, B8301, B3701, B5401, A2403, B1402, C0401, C1402, C0401, B1402, A6901, A0301, A3001, B2705, C0602	0.593663	8	DRB1_0301, DPA10103-DPB10401, DPA10301-DPB10402, DQA10101-DQB10501, DQA10102-DQB10502, DQA10103-DQB10603, DQA10301-DQB10302, DQA10401-DQB10402	0.511815	0.971565	2.98458
ORF1ab_4622	GVPVVDSYYSLLMPILTLTRALTAESHVDTDLT	0.95043	38	A6823, A2501, A2603, B3503, C0303, C0401, C0501, C0701, C0802, B3701, A2301, A2402, A2403, A3201, A3207, B2720, B4013, B4506, C0702, C1402, A2402, C0401, A0211, A0216, A0217, A0201, A0202, A0203, A0206, A0219, B5101, B5401, B8301, C1502, B4001, B4403, B1509, A6901	0.615165	6	DRB1_0901, DRB1_1001, DPA10103-DPB10201, DPA10103-DPB10401, DPA10103-DPB10402, DQA10501-DQB10301	0.453561	0.95233	2.97149
ORF1ab_5258	AYPLTKHPNQEYADVFHLYLQYIRKLHDELTGH	0.968456	55	A6601, B1502, B1503, B1517, B3503, B8301, B4001, B4002, B4402, B4403, B4501, B4801, C0401, A2501, A2601, A2602, A2902, A3002, A6601, A0101, A6823, C0303, C0501, C0802, C1203, C1502, A2603, A8001, A2403, C0602, C0701, B1509, A0301, A0302, A1101, A3001, A2301, A2403, C0702, C1402, B0803, B1801, A2501, B3801, B3901, A0211, A0219, A3207, B1501, B1509, B2720, B3501, B4013, B4506, B4601	0.448914	8	DRB1_0701, DPA10103-DPB10301, DPA10103-DPB10601, DPA10201-DPB11401, DPA10301-DPB10402, DQA10101-DQB10501, DQA10401-DQB10402, DQA10501-DQB10201	0.627392	0.925568	2.97033
ORF1ab_2251	GVLMSNLGMPSYCTGYREGYLNSTNVTIATYCT	0.910266	41	A2603, A0101, A2501, A2902, A3002, A6823, A8001, B1517, B3501, B4601, B5801, A0219, A3002, B1502, B4506, A0302, A3301, B8301, C0401, A6823, C0602, C0701, A0201, A0202, A0203, A0207, A0211, A0212, A0216, A0217, A0219, A3201, A6901, B0803, B3901, C0501, A2601, A2602, A2603, C1203, A0211	0.615897	10	DRB1_0402, DRB1_0403, DRB1_0404, DRB1_0701, DRB1_0901, DRB1_1201, DPA10201-DPB11401, DQA10102-DQB10602, DQA10103-DQB10603, DQA10501-DQB10301	0.476934	0.945639	2.94874
ORF1ab_6122	YFVKIGPERTCCLCDRRATCFSTASDTYACWHH	0.896589	42	A0302, B1402, A3101, B0802, B1402, C0501, C0802, B1401, B2705, B2720, C0401, B5301, B5703, B5801, C0303, C0501, A2301, A2402, A2403, B3901, B4506, C0702, C1402, A2603, A3201, B1503, A2902, A8001, B1502, B3801, B1509, A2601, A2603, A2902, A3002, A3207, A6601, A6823, B1517, B3501, B5701, C1203	0.403513	10	DRB1_0101, DRB1_0402, DRB1_0701, DRB1_0801, DRB1_1001, DRB1_1201, DPA10103-DPB10402, DPA10301-DPB10402, DQA10101-DQB10501, DQA10102-DQB10502	0.668209	0.953166	2.92148
ORF1ab_6123	FVKIGPERTCCLCDRRATCFSTASDTYACWHHS	0.896589	42	A0302, B1402, A3101, B0802, B1402, C0501, C0802, B1401, B2705, B2720, C0401, B5301, B5703, B5801, C0303, C0501, A2301, A2402, A2403, B3901, B4506, C0702, C1402, A2603, A3201, B1503, A2902, A8001, B1502, B3801, B1509, A2601, A2603, A2902, A3002, A3207, A6601, A6823, B1517, B3501, B5701, C1203	0.403513	10	DRB1_0101, DRB1_0402, DRB1_0701, DRB1_0801, DRB1_1001, DRB1_1201, DPA10103-DPB10402, DPA10301-DPB10402, DQA10101-DQB10501, DQA10102-DQB10502	0.668209	0.953166	2.92148
ORF1ab_2183	TRSTNSRIKASMPTTIAKNTVKSVGKFCLEASF	0.812302	25	C0602, C0701, B1402, B2720, A3001, A0301, A1101, A3001, B5401, A1101, A6801, C1203, A2501, A2601, A2602, A2603, A6601, B5802, B1503, A6601, A8001, B1502, B3501, A0212, A6801	0.669057	9	DRB1_0701, DRB1_0901, DRB1_1301, DRB1_1302, DPA10103-DPB10201, DPA10103-DPB10402, DPA10103-DPB10601, DQA10102-DQB10602, DQA10501-DQB10301	0.458545	0.97951	2.91941
ORF1ab_5694	IVVFDEISMATNYDLSVVNARLRAKHYVYIGDP	0.904511	33	B3501, B1801, B4402, B4403, B5701, C1502, C1203, C1502, A0301, A1101, B0802, B2720, B4506, C0602, C0701, A3001, A3002, A3201, A3207, A8001, B0802, B0803, B1502, B1503, C0702, B7301, A2603, A6823, C1402, A2402, A2403, C0802, B8301	0.428213	3	DPA10103-DPB10402, DQA10301-DQB10302, DQA10401-DQB10402	0.618247	0.958184	2.90915
M_15	KLLEQWNLVIGFLFLTWICLLQFAYANRNRFLY	0.966596	59	A0201, A0206, A0211, A0212, A0216, A0219, A3201, A3207, A0217, B0803, A3201, B1503, B2720, B4013, B4801, A2403, C0401, A2902, B3801, A0206, B5301, A0207, A0302, B1502, B3503, B3901, C1203, A2301, B1517, B5701, B5801, A0101, A2902, A8001, B3501, A6601, B0802, B1402, B4601, B5301, C0303, C0602, C0701, C0702, C0802, C1402, A3002, A6601, A3001, B1401, B7301, B2705, A2402, A2403, B0802, A2602, A6823, …	0.29186	2	DPA10103-DPB10201, DQA10301-DQB10302	0.764182	0.878495	2.90113
M_38	AYANRNRFLYIIKLIFLWLLWPVTLACFVLAAV	0.968649	67	A2403, C0602, C0701, C1402, A0101, A2902, A3002, A6601, A8001, B0802, B3501, B5301, B5801, C0303, C0702, C1203, A3001, B1401, B3901, B7301, B2705, B2720, B3801, A2301, A2402, A2403, A3207, B4013, B0802, B0803, B1502, B4601, A2602, A6823, B1517, B5701, B5703, B5802, B4801, A3201, A0206, A0211, A0216, A0219, A6901, A0201, A0207, B4801, A0211, B1402, A0205, B4201, B5101, B8101, A0202, A0203, B1402, …	0.157714	5	DRB1_0301, DRB1_0402, DRB1_0801, DPA10103-DPB10201, DPA10103-DPB10601	0.88453	0.889901	2.90079
ORF1ab_5304	TSRYWEPEFYEAMYTPHTVLQAVGACVLCNSQT	0.933482	52	A3207, B1517, B5703, A6823, A8001, C0602, C0701, C0702, A2403, A2602, A2603, B1801, B2720, B4001, B4002, B4801, B3501, B3503, B5301, C1402, A6802, A6823, A6901, B3901, B5101, C1203, C1502, A0211, A0217, A3201, B0803, B1402, B1502, B1503, B1509, B4013, B4506, C0303, C0401, C0401, B0702, B4201, B5401, B8101, B8301, A0205, A0211, A0212, A0216, A0219, B1501, A0302	0.434374	8	DRB1_0101, DRB1_0301, DRB1_0401, DRB1_0405, DPA10103-DPB10402, DPA10201-DPB10101, DQA10101-DQB10501, DQA10501-DQB10201	0.591324	0.934767	2.89395
S_1205	KYEQYIKWPWYIWLGFIAGLIAIVMVTIMLCCM	0.973115	64	A3207, A6601, A6823, B0803, B1801, B2720, B4402, B4403, B4506, B7301, A2603, A3207, B1502, B4013, A0205, A2301, A2402, A2403, C0702, A3201, B0802, B5703, B5802, C1203, B2720, B3701, B4801, C0701, A2402, B3501, B3503, B4201, B5101, B5301, B8301, C0401, B7301, A2403, A0211, A0219, A0201, A0202, A0203, A0205, A0206, A0207, A0211, A0212, A0216, A2601, A6802, A6901, B3501, B4601, B5801, A0302, A2501, …	0.29186	2	DPA10103-DPB10201, DQA10301-DQB10302	0.809186	0.817933	2.89209
ORF1ab_3732	SMWALIISVTSNYSGVVTTVMFLARGIVFMCVE	0.971385	65	A0201, A0202, A0203, A0206, A0207, A0211, A0212, A0216, A0217, A0219, A3201, A6901, B1503, B2720, B4013, B4506, B4801, A2501, A2601, A2902, A3002, B1501, B3501, A2602, A6802, C1502, A2403, B4601, B5801, C0501, C1502, A3301, A3201, A2301, A2402, A2403, A3207, B0802, B1502, C0401, C0702, C1402, A0205, A2602, A6823, C0303, C0802, C1203, B2720, A2902, A8001, A0302, B0803, B3503, B3901, B3501, B5703, …	0.390187	9	DRB1_0401, DRB1_0403, DRB1_0404, DRB1_0802, DRB1_1302, DRB1_1501, DPA10103-DPB10402, DQA10103-DQB10603, DQA10501-DQB10201	0.575339	0.953166	2.89008
ORF1ab_1245	ETKFLTENLLLYIDINGNLHPDSATLVSDIDIT	0.917813	34	A2501, A6802, A6823, B1509, B3801, B3901, A2403, C0401, A0101, A2601, A2602, A2902, A8001, B1502, B4601, C0602, C0701, C0802, C1203, B1801, B4002, C1402, C0501, A0212, B1509, C0303, B3501, A3201, B3501, B5301, A1101, A6801, A2902, A3207	0.517278	7	DPA10103-DPB10201, DPA10103-DPB10401, DPA10201-DPB10101, DPA10301-DPB10402, DQA10102-DQB10502, DQA10301-DQB10302, DQA10401-DQB10402	0.482417	0.971147	2.88866
ORF1ab_473	IAIILASFSASTSAFVETVKGLDYKAFKQIVES	0.759604	29	A0202, A0203, A0205, A2403, B1502, C0401, C1402, A0206, A6802, A6901, C0303, C0501, C0802, C1203, C1502, A6802, A1101, A6801, A8001, B4403, A2501, A2603, A6823, B1503, A3001, A0302, A2601, A2602, B4001	0.795331	15	DRB1_0301, DRB1_0401, DRB1_0404, DRB1_0701, DRB1_0802, DRB1_0901, DRB1_1001, DRB1_1501, DRB1_1602, DPA10201-DPB11401, DQA10102-DQB10602, DQA10103-DQB10603, DQA10301-DQB10302, DQA10401-DQB10402, DQA10501-DQB10301	0.353751	0.961529	2.87022
ORF1ab_536	FASEAARVVRSIFSRTLETAQNSVRVLQKAAIT	0.897492	33	B4601, B5101, C0303, C0501, C0602, C0701, C0802, C1203, C1502, B4501, A6802, A6901, B1402, A1101, A3101, A6601, C0602, C0702, A0205, A2601, A6802, A3001, A0211, A0212, A0216, B0803, B1501, B4801, A2501, A2601, A2602, A2902, B1502	0.626633	9	DRB1_0404, DRB1_0701, DRB1_1201, DRB1_1301, DRB1_1501, DRB1_1602, DPA10103-DPB10301, DQA10102-DQB10602, DQA10501-DQB10301	0.38791	0.944385	2.85642
ORF1ab_3698	RTVYDDGARRVWTLMNVLTLVYKVYYGNALDQA	0.966818	60	A2603, A6801, C0501, C0802, B0801, B0802, B1401, B1402, A3001, B2720, B4506, C0602, A3201, B4013, B4801, C0401, C1502, B1517, C1402, A0201, A0202, A0203, A0206, A0207, A0211, A0212, A0216, A0217, A0219, A0101, A2902, A3002, A3201, A8001, B1501, B1502, B1503, B3501, B4601, B5801, A0219, A6901, A6823, B1517, B5701, B1509, B2720, B3701, B3801, B3901, B7301, C0303, C0702, C1203, C1402, A2403, A6901, …	0.251557	7	DRB1_0101, DRB1_0301, DRB1_0403, DRB1_0801, DRB1_0802, DRB1_1501, DPA10103-DPB10301	0.67923	0.95693	2.85453
ORF1ab_4241	MVLGSLAATVRLQAGNATEVPANSTVLSFCAFA	0.852592	34	A0206, A0203, A0205, A0211, A0212, A0216, A0219, B1517, B1402, B4001, B4506, C0401, A2602, B1503, A2501, A2601, A2602, A2603, B1501, B1503, B1517, C1402, A6901, A0201, A0202, B5401, A6801, B1502, B3501, B4601, C0303, C0802, C1203, A1101	0.629996	13	DRB1_0101, DRB1_0401, DRB1_0402, DRB1_0403, DRB1_0404, DRB1_0405, DRB1_0802, DRB1_0901, DRB1_1001, DRB1_1101, DRB1_1602, DQA10102-DQB10602, DQA10501-DQB10301	0.421814	0.946476	2.85088
S_252	GDSSSGWTAGAAAYYVGYLQPRTFLLKYNENGT	0.95664	53	A2902, A3002, B1502, C0401, A0101, A2501, A2601, A2602, A2603, A2902, A6601, A6801, A6823, A8001, B1517, B3501, B5703, B5801, A0205, A0219, A6802, A6901, C1502, A6823, C0303, A2403, A2603, A3207, A3301, C0702, C1402, B1503, A0201, A0202, A0203, A0206, A0211, A0212, A0216, A0217, B0801, B0802, B0803, B1402, B4013, C0602, C0701, C0802, C1203, B4506, A8001, B8301, B4501	0.688936	15	DRB1_0101, DRB1_0401, DRB1_0402, DRB1_0404, DRB1_0405, DRB1_0701, DRB1_0901, DRB1_1001, DRB1_1301, DRB1_1501, DRB1_1602, DPA10103-DPB10301, DPA10301-DPB10402, DQA10102-DQB10602, DQA10501-DQB10301	0.479507	0.711971	2.83705
ORF1ab_3396	NFTIKGSFLNGSCGSVGFNIDYDCVSFCYMHHM	0.902727	43	A0201, A0202, A0203, A0205, A0207, A0211, A0212, A0216, A0217, A0219, C0802, C0501, A0302, A2602, A2603, A6823, B1517, B4601, B5701, B5801, C0701, C1203, C1502, A6823, B0801, B0803, B1509, B3503, B4013, B4801, C0303, C0602, C0702, C1402, A2403, A6601, A8001, B1509, B2720, B3801, B3901, B4501, B4506	0.482552	2	DQA10102-DQB10602, DQA10501-DQB10301	0.520012	0.929331	2.83462
ORF1ab_220	DFIDTKRGVYCCREHEHEIAWYTERSEKSYELQ	0.935397	40	A0101, B0802, C0501, C0802, A0302, B4402, B4403, B4801, B1801, B4002, A6601, B4506, C0401, A2501, B1502, B1517, B1401, B3901, C0602, C0701, C0702, B4501, A3201, A3207, A6601, A6823, B1501, B1503, B2720, B4013, B4601, B5701, B5801, B5802, C1203, C1402, C1502, B1801, B4001, B4801	0.407857	1	DQA10501-DQB10301	0.507306	0.976583	2.82714
ORF1ab_4148	ALRQMSCAAGTTQTACTDDNALAYYNTTKGGRF	0.863023	27	A3001, B0801, B2720, B4801, B0803, C0303, A0101, A2902, A8001, B1517, B3501, B4601, C0501, C0802, C0501, A0301, A1101, C1402, A3301, C0401, B0802, A6901, A3207, B4013, B2705, A0206, A0217	0.49578	3	DRB1_0401, DQA10102-DQB10602, DQA10501-DQB10301	0.484041	0.971147	2.81399
S_339	GEVFNATRFASVYAWNRKRISNCVADYSVLYNS	0.983161	55	B4001, B4402, B4403, A6601, A6802, A6901, A0205, B0801, B0802, B1402, C1203, C1502, B3501, A3001, A3207, B2720, B3801, B3901, B7301, C0602, C0701, C0702, A3301, A6801, A1101, A3001, A0302, A2603, A3101, A3301, B4506, C0401, A2402, C0602, B2720, A3002, A8001, A0101, A2601, A2602, A2902, B3501, C0501, A2501, A3201, A3207, B1502, B1503, B1517, C1402, A2403, A6601, B0803, A0301, A1101	0.364987	8	DRB1_0402, DRB1_0405, DRB1_1501, DPA10103-DPB10301, DPA10103-DPB10401, DPA10103-DPB10402, DPA10201-DPB10101, DPA10301-DPB10402	0.690305	0.772186	2.81064
ORF1ab_6970	TEHSWNADLYKLMGHFAWWTAFVTNVNASSSEA	0.861605	49	B3701, B3901, B4001, C0401, B3801, A1101, A3001, A6801, A2403, A2602, A2501, A2601, A2602, A2603, B1401, A3207, B2720, B3801, B4801, B7301, C0702, A3201, A3207, A6823, B5703, B5801, A0211, A0216, A3001, B5401, A3201, A6601, B1402, B1502, B1503, B1509, B3701, B4013, B4506, A0205, A6802, A6901, B3501, B1503, C0303, B5801, C1502, B3501, C1402	0.204212	4	DRB1_0101, DRB1_0404, DRB1_0701, DRB1_0901	0.790358	0.952748	2.80892
S_673	SYQTQTNSPRRARSVASQSIIAYTMSLGAENSV	0.945161	47	A2403, A2603, A6601, B1502, A3101, A3301, B1402, B0702, B8301, A3001, B2720, C0602, C0701, B1517, B4801, B5801, C1502, B1503, B3501, B4601, C1203, B3901, B4013, A0201, A0202, A0206, A0217, A2501, A2601, A2602, A2603, A3201, A3207, A6901, B0801, B3901, B4506, C1402, A6823, C1502, B3501, B4402, B4403, B4501, A3201, A6802, C1203	0.407857	1	DQA10501-DQB10301	0.59632	0.854313	2.80365
S_129	KVCEFQFCNDPFLGVYYHKNNKSWMESEFRVYS	0.984555	58	C0401, A0201, A0202, A0206, A0211, A0212, A0216, A0217, A6823, B1503, B1509, B2720, B3701, B3801, B3901, B4001, B4013, B4801, C0303, C0401, C0602, C0702, C1203, A6901, C0501, C1502, A0101, A8001, C0802, A6823, A0301, A0302, A1101, A3001, A2301, A2402, A2403, A3207, C0701, C1402, B1509, A3101, A2602, B1502, B1801, B4002, B4403, B4501, B4506, B7301, B7301, A6601, B0803, B1501, B1517, B3501, B4601, …	0.389882	9	DRB1_0403, DRB1_0404, DRB1_0405, DRB1_1302, DPA10103-DPB10201, DPA10103-DPB10401, DPA10103-DPB10601, DPA10301-DPB10402, DQA10102-DQB10602	0.596116	0.829558	2.80011
ORF3a_33	ATIPIQASLPFGWLIVGVALLAVFQSASKIITL	0.962445	54	A2501, A3207, A6802, A6823, B1509, B1517, B8301, C0303, C1402, C1502, A6601, B0702, B3501, B3503, B4201, B5101, B5301, B8101, B5301, B5703, B5801, C0303, A3201, A6901, B4013, B4506, B5701, A0207, B3501, B5401, B5401, B4801, A0202, A0203, A0212, A0216, A0219, B4801, C0401, A0205, B4601, A0201, A0206, A0211, A0301, A1101, A6801, A1101, A3001, B5701, B0801, B0803, B0802, C0702	0.326948	6	DRB1_0701, DRB1_0901, DPA10103-DPB10301, DPA10201-DPB11401, DQA10102-DQB10602, DQA10103-DQB10603	0.601622	0.904659	2.79567
ORF7A_67	CPDGVKHVYQLRARSVSPKLFIRQEEVQELYSP	0.950139	49	B3501, B5301, B8301, B1401, A3101, A6601, B1402, C1402, B0803, B2705, A3001, A3207, B2720, B4013, B4801, C0401, C1502, C0701, B1517, B5801, A1101, A3101, A0201, A0202, A0211, A0216, C0602, C0701, A2501, A2601, A2602, A2603, A6601, A6802, A6823, A6901, B0803, B1503, B3701, B4001, B4002, B4403, A0211, A0217, A0219, A2402, A2403, B5401, A3201	0.217002	7	DRB1_0101, DRB1_0402, DRB1_1201, DPA10103-DPB10401, DPA10103-DPB10601, DPA10201-DPB10101, DPA10301-DPB10402	0.647505	0.979472	2.79412
ORF1ab_3946	SEFSSLPSYAAFATAQEAYEQAVANGDSEVVLK	0.784634	33	A3002, B1502, B1503, B1801, B4002, B4402, B4403, B4506, A6802, B5401, A2403, A2602, A3207, B1517, B3503, B4601, B5801, B5802, C0303, C0702, C1402, A0205, A0216, A0217, B3501, C1402, C0303, A2902, B2720, B4501, C1502, B0801, B0803	0.615646	10	DRB1_0401, DRB1_0901, DRB1_1001, DRB1_1501, DRB1_1602, DQA10102-DQB10602, DQA10103-DQB10603, DQA10301-DQB10302, DQA10401-DQB10402, DQA10501-DQB10201	0.423598	0.967384	2.79126
ORF1ab_593	NNLVVMAYITGGVVQLTSQWLTNIFGTVYEKLK	0.879488	37	A0201, A0202, A0203, A0205, A0211, A0212, A0219, A6802, A6901, A6901, B5101, B5401, C0303, C1203, A0216, A6601, B1517, B5801, A3201, A0203, A0206, A0207, A0216, A0101, A8001, B1501, B1503, A1101, A6801, A2403, C0401, A2603, A6601, B1402, C1402, C1502, A0202	0.545071	5	DRB1_0403, DRB1_0901, DPA10103-DPB10301, DQA10102-DQB10602, DQA10501-DQB10301	0.426144	0.935603	2.78631
ORF3a_204	HSYFTSDYYQLYSTQLSTDTGVEHVTFFIYNKI	0.962687	51	A0101, A2601, A2902, A3002, A6601, A6801, A6823, A8001, B1503, B1517, B3501, B5801, C1203, A2301, A2402, A2403, B0802, B4013, C0303, C0401, C0702, C1402, A2501, A2602, A2603, B0803, B1502, B4506, B4601, B5802, C0602, C0701, C0802, B1401, B1509, B1503, A0206, A6901, C0501, A2602, A6601, A8001, B1801, B4403, A0301, A0302, A1101, A3001, A3201, A6802, A0211	0.423242	9	DRB1_0101, DRB1_0405, DRB1_0901, DRB1_1602, DPA10103-DPB10201, DPA10103-DPB10401, DPA10201-DPB10101, DPA10301-DPB10402, DQA10101-DQB10501	0.473711	0.921386	2.78103
N_82	DQIGYYRRATRRIRGGDGKMKDLSPRWYFYYLG	0.950715	45	A3101, A3301, A0302, A3101, C0401, A2301, A2402, A2403, A6601, B0802, B0803, C0602, C0701, C0702, C1402, B7301, B2705, B2720, B0803, B5703, B5801, B5802, C0501, A3201, A3207, A2601, A2602, A2603, A2902, A8001, A0101, A3002, A6823, B4506, A3207, B0702, B0801, B3503, B4013, B4201, B8101, B8301, C0702, A2403, B7301	0.190189	6	DRB1_0103, DRB1_0801, DRB1_0901, DRB1_1101, DRB1_1301, DPA10103-DPB10301	0.612487	0.893548	2.64694
N_305	AQFAPSASAFFGMSRIGMEVTPSGTWLTYTGAI	0.875185	40	B1503, B4506, B4801, A2403, A6601, B1502, C0401, C0702, C1402, A2601, A6823, B0803, B1503, B3501, B5703, C0303, C0501, C1203, A2603, A1101, A3101, A6801, A6823, B1517, A0202, A0203, A0211, A0212, A0216, B4402, B4403, A2602, A2603, A8001, B3503, B5301, B8301, C0401, A6901, C1502	0.0639327	1	DRB1_0901	0.46392	0.906452	2.30949
