## Supplementary material for "A SARS-CoV-2 Vaccination Strategy Focused on Population-Scale Immunity": TableS3

### Sheet: TableS3
Gene Position	Epitope	HLA Class I Population Presentation	HLA Class I Alleles Bound	HLA Class I binders	HLA Class II Population Presentation	HLA Class II Alleles Bound	HLA Class II binders	Dissimilarity Score	Conservation Score	T Cell Combined Score	B cell Linear 33mer	B cell Conformational 33mer	B cell total score	B and T cell Total Percentile
S_53	DLFLPFFSNVTWFHAIHVSGTNGTKRFDNPVLP	A3207, A6601, B1402, B1503, B1517, B3501, B4601, B5301, C0702, A2403, A2603, A2902, A3201, A8001, B0802, B0803, B1502, B4013, A3201, A3207, A6802, A6901, C1203, A2902, A3002, A6802, A6823, C0303, C0701, B1401, C1402, A6823, B1509, B3503, B3801, B3901, B4201, B4801, B5101, B5401, B8101, B8301, C0401, A2602, A0302, A1101, A3301, A6801, B2705, B7301, C0602, A3001, B7301, B5703, A6901	34	A0207, A6823, B3501, B3503, B5101, B5301, B5401, B8301, A2301, C0702, A3301, B5401, A3207, A6901, B3701, B3901, B4506, A0211, A6802, C1502, B1509, A2603, A3001, A3001, B7301, C0602, C0701, A2403, A3201, A3207, C0401, C0501, A3002, B1503	0.471732	9	DRB1_0401, DRB1_0701, DRB1_1602, DPA10103-DPB10201, DPA10103-DPB10401, DPA10103-DPB10402, DPA10103-DPB10601, DPA10201-DPB10101, DQA10102-DQB10602	0.595461	0.813333	2.73086	0.862665	0.437173	1.29984	0.933918
S_129	KVCEFQFCNDPFLGVYYHKNNKSWMESEFRVYS	0.984555	58	C0401, A0201, A0202, A0206, A0211, A0212, A0216, A0217, A6823, B1503, B1509, B2720, B3701, B3801, B3901, B4001, B4013, B4801, C0303, C0401, C0602, C0702, C1203, A6901, C0501, C1502, A0101, A8001, C0802, A6823, A0301, A0302, A1101, A3001, A2301, A2402, A2403, A3207, C0701, C1402, B1509, A3101, A2602, B1502, B1801, B4002, B4403, B4501, B4506, B7301, B7301, A6601, B0803, B1501, B1517, B3501, B4601, …	0.389882	9	DRB1_0403, DRB1_0404, DRB1_0405, DRB1_1302, DPA10103-DPB10201, DPA10103-DPB10401, DPA10103-DPB10601, DPA10301-DPB10402, DQA10102-DQB10602	0.596116	0.829558	2.80011	0.831684	0.304513	1.1362	0.906411
S_165	NCTFEYVSQPFLMDLEGKQGNFKNLREFVFKNI	0.842567	36	A2301, B1502, C0401, C1402, A6823, B1509, B3503, B4001, B4002, B4013, B4506, B7301, C0303, C0701, C0802, A2602, C0702, C1502, A3101, B0802, B1503, A3001, A2501, A2601, A2602, A2603, A2902, A6601, A6823, A8001, B1517, B3501, B4601, C1203, A2403, B4013	0.356255	8	DRB1_1001, DRB1_1602, DPA10103-DPB10201, DPA10103-DPB10301, DPA10103-DPB10401, DPA10201-DPB10101, DPA10301-DPB10402, DQA10501-DQB10201	0.388875	0.868949	2.45665	0.792327	0.400318	1.19265	0.822764
S_252	GDSSSGWTAGAAAYYVGYLQPRTFLLKYNENGT	0.95664	53	A2902, A3002, B1502, C0401, A0101, A2501, A2601, A2602, A2603, A2902, A6601, A6801, A6823, A8001, B1517, B3501, B5703, B5801, A0205, A0219, A6802, A6901, C1502, A6823, C0303, A2403, A2603, A3207, A3301, C0702, C1402, B1503, A0201, A0202, A0203, A0206, A0211, A0212, A0216, A0217, B0801, B0802, B0803, B1402, B4013, C0602, C0701, C0802, C1203, B4506, A8001, B8301, B4501	0.688936	15	DRB1_0101, DRB1_0401, DRB1_0402, DRB1_0404, DRB1_0405, DRB1_0701, DRB1_0901, DRB1_1001, DRB1_1301, DRB1_1501, DRB1_1602, DPA10103-DPB10301, DPA10301-DPB10402, DQA10102-DQB10602, DQA10501-DQB10301	0.479507	0.711971	2.83705	0.755696	0	0.755696	0.806286
S_339	GEVFNATRFASVYAWNRKRISNCVADYSVLYNS	0.983161	55	B4001, B4402, B4403, A6601, A6802, A6901, A0205, B0801, B0802, B1402, C1203, C1502, B3501, A3001, A3207, B2720, B3801, B3901, B7301, C0602, C0701, C0702, A3301, A6801, A1101, A3001, A0302, A2603, A3101, A3301, B4506, C0401, A2402, C0602, B2720, A3002, A8001, A0101, A2601, A2602, A2902, B3501, C0501, A2501, A3201, A3207, B1502, B1503, B1517, C1402, A2403, A6601, B0803, A0301, A1101	0.364987	8	DRB1_0402, DRB1_0405, DRB1_1501, DPA10103-DPB10301, DPA10103-DPB10401, DPA10103-DPB10402, DPA10201-DPB10101, DPA10301-DPB10402	0.690305	0.772186	2.81064	0.833417	0.590463	1.42388	0.993321
S_394	NVYADSFVIRGDEVRQIAPGQTGKIADYNYKLP	0.828821	26	A3207, A6802, A6901, B4013, C1502, A3101, A3301, C0501, C0802, A6801, C0602, C0701, A2603, B1503, B4801, A0201, A0202, A0212, A0217, A3201, B4201, A0207, A6901, B8101, B8301, C0501	0.208164	2	DPA10103-DPB10402, DQA10501-DQB10201	0.407101	0.788829	2.23292	0.825392	0.743111	1.5685	0.867099
S_445	VGGNYNYLYRLFRKSNLKPFERDISTEIYQAGS	0.880419	34	A2902, A3002, A8001, B1401, B4801, A2301, A2402, A2403, C0702, A0302, A3301, A6801, A6823, A3301, B1402, B2705, B2720, C0602, C0701, C1402, A0301, A1101, A3001, A3101, B0802, B0803, B1502, B1503, C1203, A3101, B8301, B4002, B4506, C1402	0.106355	4	DRB1_0403, DRB1_0801, DRB1_1101, DPA10201-DPB10501	0.416771	0.772186	2.17573	0.903821	0.787024	1.69085	0.886089
S_462	KPFERDISTEIYQAGSTPCNGVEGFNCYFPLQS	0.747504	27	B8301, B4002, B4506, C1203, C1402, B4201, B8301, A3207, A6601, A6802, B2720, B4013, B4801, C0401, A6823, B1402, B1502, A2403, A2402, A2403, B0802, C0401, C0702, C1402, B3503, A0206, B1503	0.186751	5	DRB1_0701, DRB1_0801, DRB1_1101, DRB1_1602, DPA10201-DPB10501	0.50657	0.767336	2.20816	0.89	0.4033	1.2933	0.75
S_490	FPLQSYGFQPTNGVGYQPYRVVVLSFELLHAPA	0.896181	36	B3503, A0206, B1503, B2720, A6601, A6901, C1203, B1502, B4506, C1203, C0702, C1402, B0803, B1402, B3701, B3901, B4013, B4801, C0401, C0602, C0701, C0702, A2301, A2402, A2403, A3201, B1517, C1502, A8001, B1801, B4002, A0205, A0212, A0216, A0219, B8301	0.134143	1	DQA10101-DQB10501	0.508068	0.758053	2.29644	0.769618	0.802014	1.57163	0.886526
S_673	SYQTQTNSPRRARSVASQSIIAYTMSLGAENSV	0.945161	47	A2403, A2603, A6601, B1502, A3101, A3301, B1402, B0702, B8301, A3001, B2720, C0602, C0701, B1517, B4801, B5801, C1502, B1503, B3501, B4601, C1203, B3901, B4013, A0201, A0202, A0206, A0217, A2501, A2601, A2602, A2603, A3201, A3207, A6901, B0801, B3901, B4506, C1402, A6823, C1502, B3501, B4402, B4403, B4501, A3201, A6802, C1203	0.407857	1	DQA10501-DQB10301	0.59632	0.854313	2.80365	0.992354	0.461433	1.45379	1
S_762	QLNRALTGIAVEQDKNTQEVFAQVKQIYKTPPI	0.811281	35	A0203, A0219, B1402, B3901, B7301, C0802, A0206, A0212, A6802, A6901, C1502, A2501, B0802, B0803, A3001, A3201, A3207, A6601, A6823, B1503, B2720, B4013, B4506, B4801, A0301, A6601, B1502, C0303, C0701, C0702, C1203, A2602, A2603, B3503, C0501	0.525929	7	DRB1_0401, DRB1_0405, DRB1_1501, DPA10103-DPB10301, DQA10301-DQB10302, DQA10401-DQB10402, DQA10501-DQB10201	0.442309	0.791254	2.57077	0.798207	0.432392	1.2306	0.867086
S_806	LPDPSKPSKRSFIEDLLFNKVTLADAGFIKQYG	0.794217	23	B8301, A3207, B1503, B1517, B4013, B5701, B5801, C1502, A1101, A0201, A0202, A0203, A0216, B1517, C0501, B4403, B0801, B0802, B0803, C0303, C0802, C1203, A2403	0.264766	4	DRB1_0402, DRB1_0405, DPA10103-DPB10401, DPA10103-DPB10402	0.410204	0.804301	2.27349	0.833758	0.472113	1.30587	0.802383
S_882	ITSGWTFGAGAALQIPFAMQMAYRFNGIGVTQN	0.959573	60	A6802, A6901, A2602, A2603, A6802, A6823, B1502, B1509, B1517, B3801, B3901, B4013, B4801, C0303, C0401, C1203, C1402, C1502, C0401, A3207, B3501, B4601, A0206, B1501, B1503, B2720, B4506, A2902, A8001, B1801, B3503, B5101, B5301, B8101, B8301, A3301, A2301, A2402, A2403, A2902, A3201, A3207, A6601, B0801, B0802, B0803, B5703, B5801, B5802, C0501, C0602, C0702, B4013, A0203, A0212, B1402, A3001, …	0.769476	11	DRB1_0101, DRB1_0402, DRB1_0404, DRB1_0701, DRB1_0901, DRB1_1501, DQA10102-DQB10602, DQA10103-DQB10603, DQA10301-DQB10302, DQA10401-DQB10402, DQA10501-DQB10301	0.505671	0.799283	3.034	0.54312	0.569288	1.11241	0.967643
S_1030	SECVLGQSKRVDFCGKGYHLMSFPQSAPHGVVF	0.887664	41	A8001, C0501, C0303, C0802, B1402, B1503, A0201, A0202, A0203, A3207, A6601, A6823, B1517, B3501, B4601, C0303, A6901, B0802, B3901, B4201, B5101, B5301, B5401, B8101, B1501, C1203, A6823, B8301, A2902, A8001, B4506, A0205, A0206, A0219, C0602, C0701, A0203, A0211, A0212, A0216, B0803	0.512273	4	DRB1_0404, DPA10103-DPB10301, DQA10102-DQB10602, DQA10501-DQB10301	0.463895	0.837419	2.70125	0.693329	0.316873	1.0102	0.840881
S_1081	ICHDGKAHFPREGVFVSNGTHWFVTQRNFYEPQ	0.909343	41	C0501, A6601, B1402, B1509, B4013, C0702, A0207, B3501, B5401, A2301, B5801, A2403, A2501, A2601, A2602, A6601, A6823, B1502, B3501, B4601, C0501, C0701, C1203, C1402, A0211, A0216, A0219, C1502, A0302, A3101, A6801, A2403, A2902, C0401, B0802, B2720, B7301, A3207, B3701, C0702, A2501	0.0804723	2	DRB1_0405, DQA10103-DQB10603	0.620291	0.81233	2.42244	0.705534	0.86994	1.57547	0.924364
M_15	KLLEQWNLVIGFLFLTWICLLQFAYANRNRFLY	0.966596	59	A0201, A0206, A0211, A0212, A0216, A0219, A3201, A3207, A0217, B0803, A3201, B1503, B2720, B4013, B4801, A2403, C0401, A2902, B3801, A0206, B5301, A0207, A0302, B1502, B3503, B3901, C1203, A2301, B1517, B5701, B5801, A0101, A2902, A8001, B3501, A6601, B0802, B1402, B4601, B5301, C0303, C0602, C0701, C0702, C0802, C1402, A3002, A6601, A3001, B1401, B7301, B2705, A2402, A2403, B0802, A2602, A6823, …	0.29186	2	DPA10103-DPB10201, DQA10301-DQB10302	0.764182	0.878495	2.90113	0.683982	0	0.683982	0.802818
M_87	LVGLMWLSYFIASFRLFARTRSMWSFNPETNIL	0.979241	66	A0101, A2501, A2902, A3201, A6601, A8001, B5703, A0201, A0202, A0203, A0206, A0211, A0212, A0216, A0217, A0219, A3207, A6823, B4013, B4506, B5401, B7301, A0205, A2602, A2603, B0802, B0803, B1501, B1502, B1503, A0301, A0302, A1101, A3101, A3301, A6801, A2301, A2402, A2403, C0702, C1402, C0401, A0202, A6802, A3101, B1402, A0302, B7301, A3201, B0801, B2720, C0602, C0701, C1203, A2403, B5703, B0802, …	0.704317	12	DRB1_0402, DRB1_0403, DRB1_1501, DRB1_1602, DPA10103-DPB10201, DPA10103-DPB10401, DPA10103-DPB10601, DPA10201-DPB10101, DQA10101-DQB10501, DQA10102-DQB10502, DQA10102-DQB10602, DQA10501-DQB10301	0.755967	0.931183	3.37071	0.628844	0	0.628844	0.923413
